# Temporal Regulation of Cold Transcriptional Response in Switchgrass

**DOI:** 10.1101/2022.08.01.502344

**Authors:** Thilanka Ranaweera, Brianna N.I. Brown, Peipei Wang, Shin-Han Shiu

## Abstract

Switchgrass low-land ecotypes have significantly higher biomass but lower cold tolerance compared to up-land ecotypes. Understanding the molecular mechanisms underlying cold response, including the ones at transcriptional level, can contribute to improving tolerance of high-yield switchgrass under chilling and freezing environmental conditions. Here, by analyzing an existing switchgrass transcriptome dataset, the temporal *cis*-regulatory basis of switchgrass transcriptional response to cold is dissected computationally. We found that the number of cold-responsive genes and enriched Gene Ontology terms increased as duration of cold treatment increased from 30 min to 24 hours, suggesting an amplified response/cascading effect in cold-responsive gene expression. To identify genomic sequences likely important for regulating cold response, machine learning models predictive of cold response were established using *k*-mer sequences enriched in the genic and flanking regions of cold-responsive genes but not non-responsive genes. These *k*-mers, referred to as putative *cis*-regulatory elements (pCREs) are likely regulatory sequences of cold response in switchgrass. There are in total 655 pCREs where 54 are important in all cold treatment time points. Consistent with this, eight of 35 known cold-responsive CREs were similar to top-ranked pCREs in the models and only these eight were important for predicting temporal cold response. More importantly, most of the top-ranked pCREs were novel sequences in cold regulation. Our findings suggest additional sequence elements important for cold-responsive regulation previously not known that warrant further studies.
