## Supplemental table 1 for "Temporal Regulation of Cold Transcriptional Response in Switchgrass"

### Sheet: Sheet1
Acession	Time point	Treatment	Replicate
SRR12399892	30 min	Cold	rep 1
SRR12399891	30 min	Cold	rep 2
SRR12399890	30 min	Cold	rep 3
SRR12399885	1 hr	Cold	rep 1
SRR12399884	1 hr	Cold	rep 2
SRR12399883	1 hr	Cold	rep 3
SRR12399879	3 hr	Cold	rep 1
SRR12399877	3 hr	Cold	rep 2
SRR12399876	3 hr	Cold	rep 3
SRR12399872	6 hr	Cold	rep 1
SRR12399871	6 hr	Cold	rep 2
SRR12399870	6 hr	Cold	rep 3
SRR12400008	16 hr	Cold	rep 1
SRR12400007	16 hr	Cold	rep 2
SRR12400006	16 hr	Cold	rep 3
SRR12400002	24 hr	Cold	rep 1
SRR12400001	24 hr	Cold	rep 2
SRR12400000	24 hr	Cold	rep 3
SRR12399888	30 min	Control	rep 1
SRR12399887	30 min	Control	rep 2
SRR12399886	30 min	Control	rep 3
SRR12399882	1 hr	Control	rep 1
SRR12399881	1 hr	Control	rep 2
SRR12399880	1 hr	Control	rep 3
SRR12399875	3 hr	Control	rep 1
SRR12399874	3 hr	Control	rep 2
SRR12399873	3 hr	Control	rep 3
SRR12399869	6 hr	Control	rep 1
SRR12399868	6 hr	Control	rep 2
SRR12400009	6 hr	Control	rep 3
SRR12400005	16 hr	Control	rep 1
SRR12400004	16 hr	Control	rep 2
SRR12400003	16 hr	Control	rep 3
SRR12399998	24 hr	Control	rep 1
SRR12399997	24 hr	Control	rep 2
SRR12399996	24 hr	Control	rep 3
Raw sequence data for these accessions can be found at https://www.ncbi.nlm.nih.gov/sra?linkname=bioproject_sra_all&from_uid=650146
