## Supplemental table 2 for "Temporal Regulation of Cold Transcriptional Response in Switchgrass"

### Sheet: S1_table
Timepoint	models for upregulation		models for downregulation
	number of best features	best treshould	number of best features	best treshould
30 min	0.45	250	0.49	330
1 hrs	0.5	250	0.53	430
3 hrs	0.41	110	0.6	510
6 hrs	0.47	350	0.58	430
16 hrs	0.58	490	0.63	470
24 hrs	0.58	310	0.63	690
